# A Scalable Framework for Species-Resolved Human Gut Microbiome Profiling Using Full-Length 16S rRNA Sequencing

**DOI:** 10.64898/2026.06.21.732309

**Authors:** Parth Sarin, Paras Sehgal, Vasudev Paveri, Sakshi Rai, Ashriti Chettri, Rahul C. Bhoyar, Shahzad Mirza, Rajesh Karkaryate, Sourav Sen Gupta, JP Devraj, Sridhar Sivasubbu

## Abstract

The gut microbiota plays a fundamental role in human health, nutrition, immune development, and disease, driving widespread adoption of 16S rRNA gene sequencing for microbial community characterization. Short-read V3–V4 sequencing remains the dominant approach for large-scale microbiome studies; however, interrogation of only a small fraction of the 16S gene limits phylogenetic resolution and frequently restricts biological interpretation at the species level. Although full-length (V1–V9) 16S sequencing has emerged as a promising alternative, comprehensive evaluation of highly multiplexed full-length workflows in complex human gut microbiomes remains limited. Here, we establish and evaluate a full-length 16S framework for species-resolved human gut microbiome profiling. The workflow was assessed using defined microbial communities, technical replicates, and healthy human fecal microbiomes. Full-length sequencing generated highly concordant taxonomic profiles across independent technical workflows and enabled reproducible recovery of complex microbial communities at both genus and species levels. Application to human fecal microbiomes revealed substantial inter-individual heterogeneity together with extensive ASV-level microdiversity, highlighting the ability of full-length sequencing to resolve fine-scale phylogenetic variation within dominant gut-associated taxa. To quantify the analytical gain afforded by full-length sequencing, V3–V4 datasets were computationally reconstructed directly from identical full-length reads, eliminating methodological and biological confounders. While alpha diversity metrics and overall community structure remained highly concordant between approaches, full-length sequencing markedly improved taxonomic resolution, increasing species-level assignment from approximately 20% to 98% and resolving substantial intra-genus diversity within clinically and ecologically relevant genera including Bifidobacterium, Prevotella, Blautia, Enterococcus, and Klebsiella. Collectively, these findings position full-length 16S sequencing as an enabling technology for the next generation of microbiome studies, where species-level resolution can be integrated with large-scale cohort, longitudinal, and population-health investigations.
