## Supplementary table S1 for "A Scalable Framework for Species-Resolved Human Gut Microbiome Profiling Using Full-Length 16S rRNA Sequencing"

### Sheet: Sheet1
Sample type	LIMS ID	Sample ID	Run no	Pool no	Barcodes	Reads	MeanLen	MedianLen	SDLen	MeanQ	MedianQ	SDQ	PctReadsGT1400
Healthy	1325013832	FM-4109	1	-	Kinnex16S_Fwd_04--Kinnex16S_Rev_28	1337880	1490.17	1490	14.98	27.88	27.91	6.02	99.92
Healthy	1325013788	FM-0740	1	-	Kinnex16S_Fwd_05--Kinnex16S_Rev_28	2684536	1495.4	1491	24.66	27.92	27.94	6.01	99.96
Healthy	1325013831	FM-4107	1	-	Kinnex16S_Fwd_06--Kinnex16S_Rev_28	2970597	1496.92	1494	15.05	28.14	28.18	6.09	99.96
Healthy	1325013832	FM-4109	3	-	Kinnex16S_Fwd_03--Kinnex16S_Rev_39	1333896	1488.73	1490	12.93	27.14	27.26	5.44	99.97
Healthy	1325013788	FM-0740	3	-	Kinnex16S_Fwd_04--Kinnex16S_Rev_40	219584	1492.06	1490	20.76	27.23	27.35	5.47	99.97
Healthy	1325013831	FM-4107	3	-	Kinnex16S_Fwd_05--Kinnex16S_Rev_41	855671	1496.96	1494	14.93	27.52	27.64	5.57	99.96
Healthy	1325013832	FM-4109	4	-	Kinnex16S_Fwd_03--Kinnex16S_Rev_39	678050	1488.6	1490	19.98	27.57	27.62	5.78	99.96
Healthy	1325013788	FM-0740	4	-	Kinnex16S_Fwd_04--Kinnex16S_Rev_40	110823	1491.86	1490	21.01	27.7	27.77	5.82	99.94
Healthy	1325013831	FM-4107	4	-	Kinnex16S_Fwd_05--Kinnex16S_Rev_41	456653	1496.86	1494	14.83	27.95	28.03	5.91	99.95
Healthy	1325013834	FM-4155	1	-	Kinnex16S_Fwd_01--Kinnex16S_Rev_29	423091	1488.78	1491	13.12	28.08	28.13	6.05	99.95
Healthy	1325013847	FM-4186	1	-	Kinnex16S_Fwd_01--Kinnex16S_Rev_33	353512	1484.17	1488	14.85	28.09	28.13	6.05	99.96
Healthy	1325013853	FM-4200	1	-	Kinnex16S_Fwd_01--Kinnex16S_Rev_34	348075	1491.84	1491	18.43	27.99	28.02	6.05	99.92
Healthy	1325013841	FM-4175	1	-	Kinnex16S_Fwd_02--Kinnex16S_Rev_34	259248	1488.12	1491	17.07	28.17	28.22	6.1	99.94
Healthy	1325013785	FM-0371	1	-	Kinnex16S_Fwd_03--Kinnex16S_Rev_33	460033	1493.28	1492	19.04	28.15	28.21	6.09	99.96
Healthy	1325013819	FM-3953	1	-	Kinnex16S_Fwd_04--Kinnex16S_Rev_31	292810	1491.52	1491	14.72	28.05	28.1	6.03	99.95
Healthy	1325013792	FM-1580	1	-	Kinnex16S_Fwd_04--Kinnex16S_Rev_33	227113	1491.61	1491	32.8	28.01	28.06	6.05	99.95
Healthy	1325013784	FM-0152	1	-	Kinnex16S_Fwd_05--Kinnex16S_Rev_30	408364	1483.65	1489	12.83	28.13	28.18	6.06	99.96
Healthy	1325013851	FM-4195	1	-	Kinnex16S_Fwd_05--Kinnex16S_Rev_34	285190	1489.5	1490	32.17	28.03	28.07	6.05	99.93
Healthy	1325013827	FM-4101	1	-	Kinnex16S_Fwd_06--Kinnex16S_Rev_30	220551	1487.82	1491	18.08	28.18	28.23	6.09	99.97
Healthy	1325013807	FM-2509	1	-	Kinnex16S_Fwd_06--Kinnex16S_Rev_34	320127	1493.38	1491	23.57	28.08	28.1	6.07	99.93
Healthy	1325013845	FM-4183	1	-	Kinnex16S_Fwd_11--Kinnex16S_Rev_29	473947	1494.19	1488	21.82	28.23	28.26	6.12	99.95
Healthy	1325013802	FM-2177	1	-	Kinnex16S_Fwd_12--Kinnex16S_Rev_30	457780	1488.61	1491	15.42	28.17	28.21	6.08	99.97
Healthy	1325013856	FM-4153	1	-	Kinnex16S_Fwd_12--Kinnex16S_Rev_31	221976	1488.89	1491	16.57	28.02	28.03	6.02	99.96
Healthy	1325013855	FM-4210	1	-	Kinnex16S_Fwd_12--Kinnex16S_Rev_32	222781	1488.01	1491	10.96	28.14	28.18	6.04	99.97
ATCC		ATCC_1	2	1	Kinnex16S_Fwd_01--Kinnex16S_Rev_37	1349495	1503	1503	27.69	26.91	26.85	5.67	99.96
ATCC		ATCC_2	2	1	Kinnex16S_Fwd_01--Kinnex16S_Rev_38	1783074	1501.06	1501	13.47	26.89	26.85	5.62	99.96
ATCC		ATCC_3	2	1	Kinnex16S_Fwd_01--Kinnex16S_Rev_39	2010171	1503.89	1504	21.09	27.02	26.97	5.7	99.96
ATCC		ATCC_4	2	1	Kinnex16S_Fwd_01--Kinnex16S_Rev_40	1087953	1497.27	1497	17.56	27	26.95	5.73	99.94
ATCC		ATCC_5	2	1	Kinnex16S_Fwd_01--Kinnex16S_Rev_41	2044765	1511.91	1512	10.59	27.26	27.21	5.78	99.98
ATCC		ATCC_6	2	1	Kinnex16S_Fwd_01--Kinnex16S_Rev_42	1242992	1521.24	1522	13.49	27.14	27.08	5.75	99.98
ATCC		ATCC_7	2	1	Kinnex16S_Fwd_01--Kinnex16S_Rev_43	1448891	1512.88	1513	14.36	27.34	27.28	5.81	99.98
ATCC		ATCC_8	2	1	Kinnex16S_Fwd_01--Kinnex16S_Rev_44	1364238	1501.99	1502	13.48	26.92	26.87	5.65	99.96
ATCC		ATCC_9	2	1	Kinnex16S_Fwd_02--Kinnex16S_Rev_37	2036797	1502.24	1504	16.41	27.02	26.98	5.71	99.97
ATCC		ATCC_10	2	1	Kinnex16S_Fwd_02--Kinnex16S_Rev_38	2538979	1514.99	1513	18.95	27.21	27.15	5.78	99.98
ATCC		ATCC_11	2	1	Kinnex16S_Fwd_02--Kinnex16S_Rev_39	2131955	1502.28	1503	25.3	26.97	26.93	5.68	99.95
ATCC		ATCC_12	2	1	Kinnex16S_Fwd_02--Kinnex16S_Rev_40	2060622	1507.72	1507	31.71	27.1	27.05	5.73	99.85
ATCC		ATCC_13	2	1	Kinnex16S_Fwd_02--Kinnex16S_Rev_41	864614	1502.8	1502	20.2	26.94	26.9	5.65	99.97
ATCC		ATCC_14	2	1	Kinnex16S_Fwd_02--Kinnex16S_Rev_42	772976	1502.71	1502	24.49	26.94	26.9	5.65	99.96
ATCC		ATCC_15	2	1	Kinnex16S_Fwd_02--Kinnex16S_Rev_43	759651	1502.27	1502	20.68	26.93	26.88	5.64	99.97
ATCC		ATCC_16	2	1	Kinnex16S_Fwd_02--Kinnex16S_Rev_44	1082823	1514.51	1513	8.2		27.12	5.77	99.98
ATCC		ATCC_17	2	1	Kinnex16S_Fwd_03--Kinnex16S_Rev_37	1591707	1514.83	1513	18.48	27.22	27.16	5.78	99.98
ATCC		ATCC_18	2	1	Kinnex16S_Fwd_03--Kinnex16S_Rev_38	1733047	1514.82	1513	14.04	27.22	27.16	5.77	99.98
ATCC		ATCC_19	2	2	Kinnex16S_Fwd_03--Kinnex16S_Rev_39	1787719	1502.95	1503	19.85	26.95	26.9	5.67	99.97
ATCC		ATCC_20	2	2	Kinnex16S_Fwd_03--Kinnex16S_Rev_40	1806913	1501.7	1501	26.93	26.93	26.91	5.61	99.97
ATCC		ATCC_21	2	2	Kinnex16S_Fwd_03--Kinnex16S_Rev_41	48529	1504.99	1503	67.77	26.54	26.48	5.67	99.9
ATCC		ATCC_22	2	2	Kinnex16S_Fwd_03--Kinnex16S_Rev_42	654341	1497.54	1497	14.11	27.04	26.99	5.72	99.96
ATCC		ATCC_23	2	2	Kinnex16S_Fwd_03--Kinnex16S_Rev_43	1983356	1511.97	1512	8.43		27.21	5.78	99.99
ATCC		ATCC_24	2	2	Kinnex16S_Fwd_03--Kinnex16S_Rev_44	1199770	1521.62	1522	14.21	27.13	27.07	5.76	99.98
ATCC		ATCC_25	2	2	Kinnex16S_Fwd_04--Kinnex16S_Rev_37	1538552	1512.69	1513	11.77	27.31	27.25	5.81	99.98
ATCC		ATCC_26	2	2	Kinnex16S_Fwd_04--Kinnex16S_Rev_38	1915795	1501.98	1502	16.16	26.91	26.86	5.64	99.96
ATCC		ATCC_27	2	2	Kinnex16S_Fwd_04--Kinnex16S_Rev_39	1840594	1502.16	1504	13.88	27.02	26.97	5.7	99.96
ATCC		ATCC_28	2	2	Kinnex16S_Fwd_04--Kinnex16S_Rev_40	1596033	1513.65	1513	33.66	27.22	27.16	5.78	99.84
ATCC		ATCC_29	2	2	Kinnex16S_Fwd_04--Kinnex16S_Rev_41	1083851	1502.15	1503	12.06	26.98	26.94	5.68	99.97
ATCC		ATCC_30	2	2	Kinnex16S_Fwd_04--Kinnex16S_Rev_42	1001208	1507.42	1505	17	27.1	27.04	5.72	99.97
ATCC		ATCC_31	2	2	Kinnex16S_Fwd_04--Kinnex16S_Rev_43	721104	1502.67	1502	20.91	26.94	26.89	5.64	99.97
ATCC		ATCC_32	2	2	Kinnex16S_Fwd_04--Kinnex16S_Rev_44	726266	1502.24	1502	25.93	26.89	26.84	5.65	99.97
ATCC		ATCC_33	2	2	Kinnex16S_Fwd_05--Kinnex16S_Rev_37	2012136	1502.13	1502	13.72	26.94	26.9	5.64	99.98
ATCC		ATCC_34	2	2	Kinnex16S_Fwd_05--Kinnex16S_Rev_38	2339289	1514.02	1513	9.87		27.16	5.76	99.98
ATCC		ATCC_35	2	2	Kinnex16S_Fwd_05--Kinnex16S_Rev_39	1473563	1514.86	1513	21.37	27.24	27.18	5.78	99.98
ATCC		ATCC_36	2	2	Kinnex16S_Fwd_05--Kinnex16S_Rev_40	1628147	1514.3	1513	24.18	27.24	27.18	5.77	99.89

### Sheet: Sheet2
Sample ID	Total reads	denoised	non-chimeric	Mean Read length	Q- score(Mean)	Number of ASVs
FM-4183	427022	225003	224674	17941	28.23	653
FM-0371	413763	213587	212971	17941	28.15	1175
FM-2177	412020	211269	210391	17941	28.17	853
FM-4155	379525	191593	190465	17941	28.08	1027
FM-0152	367226	189600	189198	17941	28.13	1247
FM-4186	317473	154697	153110	17941	28.09	1036
FM-4200	311593	159106	158819	17941	27.99	842
FM-2509	287160	148014	147867	17941	28.08	1018
FM-3953	262748	129513	126117	17941	28.05	474
FM-4195	255707	131271	131150	17941	28.03	869
FM-4175	233095	115774	114978	17941	28.17	1273
FM-1580	203317	103860	103758	17941	28.01	661
FM-4210	200542	103620	103537	17941	28.14	863
FM-4101	198351	103029	102951	17941	28.18	551
FM-4153	199205	97358	96749	17941	28.02	922

### Sheet: Sheet3
Sample	Reads	MeanLen	MedianLen	SDLen	MeanQ	MedianQ	SDQ	PctReadsGT1400
Kinnex16S_Fwd_01--Kinnex16S_Rev_37	1349495	1503	1503	27.69	26.91	26.85	5.67	99.96
Kinnex16S_Fwd_01--Kinnex16S_Rev_38	1783074	1501.06	1501	13.47	26.89	26.85	5.62	99.96
Kinnex16S_Fwd_01--Kinnex16S_Rev_39	2010171	1503.89	1504	21.09	27.02	26.97	5.7	99.96
Kinnex16S_Fwd_01--Kinnex16S_Rev_40	1087953	1497.27	1497	17.56	27	26.95	5.73	99.94
Kinnex16S_Fwd_01--Kinnex16S_Rev_41	2044765	1511.91	1512	10.59	27.26	27.21	5.78	99.98
Kinnex16S_Fwd_01--Kinnex16S_Rev_42	1242992	1521.24	1522	13.49	27.14	27.08	5.75	99.98
Kinnex16S_Fwd_01--Kinnex16S_Rev_43	1448891	1512.88	1513	14.36	27.34	27.28	5.81	99.98
Kinnex16S_Fwd_01--Kinnex16S_Rev_44	1364238	1501.99	1502	13.48	26.92	26.87	5.65	99.96
Kinnex16S_Fwd_02--Kinnex16S_Rev_37	2036797	1502.24	1504	16.41	27.02	26.98	5.71	99.97
Kinnex16S_Fwd_02--Kinnex16S_Rev_38	2538979	1514.99	1513	18.95	27.21	27.15	5.78	99.98
Kinnex16S_Fwd_02--Kinnex16S_Rev_39	2131955	1502.28	1503	25.3	26.97	26.93	5.68	99.95
Kinnex16S_Fwd_02--Kinnex16S_Rev_40	2060622	1507.72	1507	31.71	27.1	27.05	5.73	99.85
Kinnex16S_Fwd_02--Kinnex16S_Rev_41	864614	1502.8	1502	20.2	26.94	26.9	5.65	99.97
Kinnex16S_Fwd_02--Kinnex16S_Rev_42	772976	1502.71	1502	24.49	26.94	26.9	5.65	99.96
Kinnex16S_Fwd_02--Kinnex16S_Rev_43	759651	1502.27	1502	20.68	26.93	26.88	5.64	99.97
Kinnex16S_Fwd_02--Kinnex16S_Rev_44	1082823	1514.51	1513	8.2		27.12	5.77	99.98
Kinnex16S_Fwd_03--Kinnex16S_Rev_37	1591707	1514.83	1513	18.48	27.22	27.16	5.78	99.98
Kinnex16S_Fwd_03--Kinnex16S_Rev_38	1733047	1514.82	1513	14.04	27.22	27.16	5.77	99.98
Kinnex16S_Fwd_03--Kinnex16S_Rev_39	1787719	1502.95	1503	19.85	26.95	26.9	5.67	99.97
Kinnex16S_Fwd_03--Kinnex16S_Rev_40	1806913	1501.7	1501	26.93	26.93	26.91	5.61	99.97
Kinnex16S_Fwd_03--Kinnex16S_Rev_41	48529	1504.99	1503	67.77	26.54	26.48	5.67	99.9
Kinnex16S_Fwd_03--Kinnex16S_Rev_42	654341	1497.54	1497	14.11	27.04	26.99	5.72	99.96
Kinnex16S_Fwd_03--Kinnex16S_Rev_43	1983356	1511.97	1512	8.43		27.21	5.78	99.99
Kinnex16S_Fwd_03--Kinnex16S_Rev_44	1199770	1521.62	1522	14.21	27.13	27.07	5.76	99.98
Kinnex16S_Fwd_04--Kinnex16S_Rev_37	1538552	1512.69	1513	11.77	27.31	27.25	5.81	99.98
Kinnex16S_Fwd_04--Kinnex16S_Rev_38	1915795	1501.98	1502	16.16	26.91	26.86	5.64	99.96
Kinnex16S_Fwd_04--Kinnex16S_Rev_39	1840594	1502.16	1504	13.88	27.02	26.97	5.7	99.96
Kinnex16S_Fwd_04--Kinnex16S_Rev_40	1596033	1513.65	1513	33.66	27.22	27.16	5.78	99.84
Kinnex16S_Fwd_04--Kinnex16S_Rev_41	1083851	1502.15	1503	12.06	26.98	26.94	5.68	99.97
Kinnex16S_Fwd_04--Kinnex16S_Rev_42	1001208	1507.42	1505	17	27.1	27.04	5.72	99.97
Kinnex16S_Fwd_04--Kinnex16S_Rev_43	721104	1502.67	1502	20.91	26.94	26.89	5.64	99.97
Kinnex16S_Fwd_04--Kinnex16S_Rev_44	726266	1502.24	1502	25.93	26.89	26.84	5.65	99.97
Kinnex16S_Fwd_05--Kinnex16S_Rev_37	2012136	1502.13	1502	13.72	26.94	26.9	5.64	99.98
Kinnex16S_Fwd_05--Kinnex16S_Rev_38	2339289	1514.02	1513	9.87		27.16	5.76	99.98
Kinnex16S_Fwd_05--Kinnex16S_Rev_39	1473563	1514.86	1513	21.37	27.24	27.18	5.78	99.98
Kinnex16S_Fwd_05--Kinnex16S_Rev_40	1628147	1514.3	1513	24.18	27.24	27.18	5.77	99.89

### Sheet: Sheet4
Sample	Reads	MeanLen	MedianLen	SDLen	MeanQ	MedianQ	SDQ	PctReadsGT1400
Pool1.Healthy1.fastq
Pool1.Healthy2.fastq
Pool1.Healthy3.fastq
Pool3.Healthy1.fastq
Pool3.Healthy2.fastq
Pool3.Healthy3.fastq
Pool4.Healthy1.fastq
Pool4.Healthy2.fastq
Pool4.Healthy3.fastq
sample-id		input	filtered	percentage of input passed filter	denoised	non-chimeric	percentage of input non-chimeric
Healthy	FM-4183	427022	226946	53.15	225003	224674	52.61
Healthy	FM-0371	413763	218818	52.88	213587	212971	51.47
Healthy	FM-2177	412020	218192	52.96	211269	210391	51.06
Healthy	FM-4155	379525	199298	52.51	191593	190465	50.19
Healthy	FM-0152	367226	194146	52.87	189600	189198	51.52
Healthy	FM-4186	317473	167028	52.61	154697	153110	48.23
Healthy	FM-4200	311593	161927	51.97	159106	158819	50.97
Healthy	FM-2509	287160	150604	52.45	148014	147867	51.49
Healthy	FM-3953	262748	137525	52.34	129513	126117	48
Healthy	FM-4195	255707	133607	52.25	131271	131150	51.29
Healthy	FM-4175	233095	123526	52.99	115774	114978	49.33
Healthy	FM-1580	203317	106095	52.18	103860	103758	51.03
Healthy	FM-4210	200542	105759	52.74	103620	103537	51.63
Healthy	FM-4101	198351	105340	53.11	103029	102951	51.9
Healthy	FM-4153	199205	103410	51.91	97358	96749	48.57
